# Reducing chlorophyll level in seed filling stages results in higher seed nitrogen without impacting canopy carbon assimilation

**DOI:** 10.1101/2022.07.01.498509

**Authors:** Young B. Cho, Ryan A. Boyd, Yudong Ren, Moon-Sub Lee, Sarah I. Jones, Ursula M. Ruiz-Vera, Justin McGrath, Michael D. Masters, Donald R. Ort

## Abstract

Chlorophyll is the major light absorbing pigment for plant photosynthesis. While evolution has selected for higher chlorophyll content in leaves, previous work suggests that domesticated crops grown in modern agricultural environments overinvest in chlorophyll production thereby lowering light use and nitrogen use efficiency. To investigate the potential benefits of reducing chlorophyll level, we created ethanol inducible RNAi tobacco mutants that suppress Mg-chelatase subunit I (*CHLI*) with small RNA (sRNA) within 3 hours of induction and reduce chlorophyll within 5 days in field conditions. We initiated chlorophyll reduction later in plant development to avoid the highly sensitive seedling stage, and to allow young plants to have full green leaves to maximize light interception before canopy formation. This study demonstrated that >60% reduction of leaf chlorophyll could be tolerated without penalty on above-ground biomass or canopy photosynthesis in field conditions. Leaf chlorophyll reduction during seed filling stages increased tobacco seed nitrogen concentration as much as 17%, while biomass and seed yields were maintained. These results indicate that time-specific reduction of chlorophyll could be a niche strategy that decouples the inverse relationship between yield and seed nitrogen by utilizing saved nitrogen from the reduction of chlorophyll while maintaining full carbon assimilation capacity.
