## Supplementary material for "Reducing chlorophyll level in seed filling stages results in higher seed nitrogen without impacting canopy carbon assimilation": SI appendix: Fig2B.csv

Weight	Genotype	Treatment	Block
26.58	mt2	2	1
27.51	mt2	2	1
39.23	mt2	2	1
27.09	mt2	2	1
41.5	mt2	2	1
18.12	mt2	2	1
33.44	mt2	2	1
29.55	wt	1	1
28.38	wt	1	1
31.43	wt	1	1
58.25	wt	1	1
38.75	wt	1	1
57.8	wt	1	1
40.26	wt	1	1
32.86	wt	0	1
34.2	wt	0	1
29.66	wt	0	1
28.79	wt	0	1
10.37	wt	0	1
67.55	wt	0	1
25.74	wt	0	1
32.01	wt	2	1
30.65	wt	2	1
24.44	wt	2	1
49.27	wt	2	1
4.86	wt	2	1
17.83	wt	2	1
22.32	wt	2	1
27.75	mt1	2	1
39.62	mt1	2	1
38.73	mt1	2	1
35.55	mt1	2	1
26.33	mt1	2	1
29.58	mt1	2	1
33.56	mt1	2	1
32.57	mt1	0	1
35.97	mt1	0	1
35.24	mt1	0	1
38.03	mt1	0	1
36.93	mt1	0	1
21.6	mt1	0	1
11.82	mt1	0	1
37.87	mt2	0	1
41.82	mt2	0	1
49.19	mt2	0	1
11.67	mt2	0	1
29.36	mt2	0	1
31.22	mt2	0	1
38.24	mt2	0	1
36.84	mt1	1	1
33.37	mt1	1	1
37.76	mt1	1	1
21.98	mt1	1	1
39.16	mt1	1	1
22.59	mt1	1	1
32.37	mt1	1	1
29.36	mt2	1	1
28.88	mt2	1	1
39.45	mt2	1	1
43.68	mt2	1	1
36.1	mt2	1	1
25.78	mt2	1	1
37.52	mt2	1	1
46.06	wt	2	2
25.19	wt	2	2
34.38	wt	2	2
45.91	wt	2	2
39.83	wt	2	2
39.4	wt	2	2
36.92	wt	2	2
29.52	mt2	1	2
33.96	mt2	1	2
28.02	mt2	1	2
33.07	mt2	1	2
27.77	mt2	1	2
21.1	mt2	1	2
21.16	mt2	1	2
30.05	wt	0	2
23.74	wt	0	2
33.31	wt	0	2
29.73	wt	0	2
13.03	wt	0	2
7.84	wt	0	2
25.92	wt	0	2
40.2	mt1	0	2
46.27	mt1	0	2
32.45	mt1	0	2
40.68	mt1	0	2
28.54	mt1	0	2
40.48	mt1	0	2
35.19	mt1	0	2
43.41	wt	1	2
37.61	wt	1	2
39.81	wt	1	2
40.01	wt	1	2
27.79	wt	1	2
29.57	wt	1	2
32.66	wt	1	2
34.32	mt1	2	2
34.83	mt1	2	2
48.84	mt1	2	2
33.32	mt1	2	2
22.94	mt1	2	2
32.63	mt1	2	2
33.32	mt1	2	2
37.66	mt2	0	2
33.32	mt2	0	2
49.27	mt2	0	2
4.36	mt2	0	2
6.41	mt2	0	2
14.52	mt2	0	2
32.06	mt2	0	2
32.69	mt2	2	2
35.95	mt2	2	2
38.35	mt2	2	2
20.05	mt2	2	2
29.21	mt2	2	2
28.26	mt2	2	2
48.96	mt2	2	2
42.9	mt1	1	2
41.45	mt1	1	2
49.86	mt1	1	2
37.37	mt1	1	2
42.18	mt1	1	2
29.82	mt1	1	2
36.81	mt1	1	2
32.47	mt2	1	3
36.15	mt2	1	3
38.69	mt2	1	3
36.36	mt2	1	3
52.58	mt2	1	3
36.56	mt2	1	3
36.53	mt2	1	3
39.52	mt1	0	3
37.03	mt1	0	3
38.56	mt1	0	3
20.46	mt1	0	3
34.98	mt1	0	3
34.78	mt1	0	3
36.32	mt1	0	3
37.59	mt2	0	3
32.85	mt2	0	3
38.79	mt2	0	3
27.51	mt2	0	3
25.1	mt2	0	3
27.08	mt2	0	3
30.33	mt2	0	3
41.69	mt1	2	3
21.54	mt1	2	3
39.22	mt1	2	3
23.1	mt1	2	3
28.72	mt1	2	3
28.38	mt1	2	3
32.18	mt1	2	3
32.51	mt2	2	3
31.57	mt2	2	3
26.26	mt2	2	3
25.89	mt2	2	3
17.61	mt2	2	3
44.8	mt2	2	3
28.81	mt2	2	3
39.65	wt	0	3
28.46	wt	0	3
48.19	wt	0	3
13.17	wt	0	3
12.03	wt	0	3
24.68	wt	0	3
40.65	wt	0	3
50.54	mt1	1	3
31	mt1	1	3
39.36	mt1	1	3
38.95	mt1	1	3
24.3	mt1	1	3
38.93	mt1	1	3
41.54	mt1	1	3
46.51	wt	1	3
30.07	wt	1	3
52.72	wt	1	3
33.57	wt	1	3
35.28	wt	1	3
49.28	wt	1	3
50.63	wt	1	3
39.83	wt	2	3
49.92	wt	2	3
34.76	wt	2	3
16.74	wt	2	3
15.87	wt	2	3
56.7	wt	2	3
42.29	wt	2	3
53.61	wt	1	4
28.74	wt	1	4
41.27	wt	1	4
36.24	wt	1	4
17.93	wt	1	4
26.14	wt	1	4
37.22	wt	1	4
34.97	mt2	1	4
41.3	mt2	1	4
35.37	mt2	1	4
39.43	mt2	1	4
22.59	mt2	1	4
32.26	mt2	1	4
41.93	mt2	1	4
54.02	mt1	2	4
39	mt1	2	4
45.29	mt1	2	4
25.3	mt1	2	4
34.65	mt1	2	4
22.7	mt1	2	4
47.48	mt1	2	4
62.16	mt1	0	4
65.05	mt1	0	4
45.4	mt1	0	4
47.56	mt1	0	4
51.16	mt1	0	4
45.76	mt1	0	4
38.96	mt1	0	4
40.45	wt	2	4
34.01	wt	2	4
41.37	wt	2	4
28.57	wt	2	4
37.1	wt	2	4
46.14	wt	2	4
53.26	wt	2	4
22.1	mt2	2	4
41.68	mt2	2	4
34.99	mt2	2	4
21.47	mt2	2	4
34.52	mt2	2	4
40.34	mt2	2	4
32.75	mt2	2	4
31.96	wt	0	4
34.3	wt	0	4
45.55	wt	0	4
57.26	wt	0	4
39.98	wt	0	4
29.92	wt	0	4
34.9	wt	0	4
42.68	mt2	0	4
37.16	mt2	0	4
36.72	mt2	0	4
62.66	mt2	0	4
30.16	mt2	0	4
55.01	mt2	0	4
51.49	mt2	0	4
46.26	mt1	1	4
24.68	mt1	1	4
71.71	mt1	1	4
36.81	mt1	1	4
30.03	mt1	1	4
48.68	mt1	1	4
23.04	mt1	1	4
