## Supplementary material for "Reducing chlorophyll level in seed filling stages results in higher seed nitrogen without impacting canopy carbon assimilation": SI appendix: Fig2E.csv

Genotype	Block	SPAD	Total Chlorophyll	DAP
wt	1	37.3	22.9041	52
wt	1	36.2	22.2012	52
wt	1	43.3	26.7381	52
wt	1	42.6	26.2908	52
wt	1	42.5	26.2269	52
wt	1	39.6	24.3738	52
wt	1	31	18.8784	54
wt	1	34.4	21.051	54
wt	1	31	18.8784	54
wt	1	29.9	18.1755	54
wt	1	30.4	18.495	54
wt	1	34.5	21.1149	54
wt	1	44.7	27.6327	56
wt	1	44.3	27.3771	56
wt	1	55.2	34.3422	56
wt	1	43.4	26.802	56
wt	1	50.2	31.1472	56
wt	1	39.3	24.1821	56
wt	1	42	25.9074	66
wt	1	45	27.8244	66
wt	1	44	27.1854	66
wt	1	47	29.1024	66
wt	1	44	27.1854	66
wt	1	44	27.1854	66
mt1	1	45.1	27.8883	52
mt1	1	35	21.4344	52
mt1	1	42.2	26.0352	52
mt1	1	30.5	18.5589	52
mt1	1	32.9	20.0925	52
mt1	1	35	21.4344	52
mt1	1	23.7	14.2137	54
mt1	1	30.1	18.3033	54
mt1	1	28.4	17.217	54
mt1	1	29.1	17.6643	54
mt1	1	27.1	16.3863	54
mt1	1	27	16.3224	54
mt1	1	43.5	26.8659	56
mt1	1	46.8	28.9746	56
mt1	1	35.7	21.8817	56
mt1	1	35.6	21.8178	56
mt1	1	34.4	21.051	56
mt1	1	43.6	26.9298	56
mt1	1	33	20.1564	66
mt1	1	37	22.7124	66
mt1	1	28	16.9614	66
mt1	1	29	17.6004	66
mt1	1	35	21.4344	66
mt1	1	39	23.9904	66
mt2	1	34.3	20.9871	52
mt2	1	38.2	23.4792	52
mt2	1	36.8	22.5846	52
mt2	1	35.9	22.0095	52
mt2	1	32.8	20.0286	52
mt2	1	42.4	26.163	52
mt2	1	35.4	21.69	54
mt2	1	30.1	18.3033	54
mt2	1	31.5	19.1979	54
mt2	1	31.9	19.4535	54
mt2	1	34.5	21.1149	54
mt2	1	39.5	24.3099	54
mt2	1	45.9	28.3995	56
mt2	1	53.2	33.0642	56
mt2	1	46.6	28.8468	56
mt2	1	45.6	28.2078	56
mt2	1	44.3	27.3771	56
mt2	1	56.7	35.3007	56
mt2	1	25	15.0444	66
mt2	1	26	15.6834	66
mt2	1	18	10.5714	66
mt2	1	18	10.5714	66
mt2	1	15	8.6544	66
mt2	1	35	21.4344	66
wt	2	36.2	22.2012	52
wt	2	37.2	22.8402	52
wt	2	42.8	26.4186	52
wt	2	39.1	24.0543	52
wt	2	41	25.2684	52
wt	2	41.2	25.3962	52
wt	2	31.7	19.3257	54
wt	2	35.9	22.0095	54
wt	2	36.6	22.4568	54
wt	2	43	26.5464	54
wt	2	38.7	23.7987	54
wt	2	37.2	22.8402	54
wt	2	48.5	30.0609	56
wt	2	38	23.3514	56
wt	2	57	35.4924	56
wt	2	46.1	28.5273	56
wt	2	48.1	29.8053	56
wt	2	50.4	31.275	56
wt	2	43	26.5464	66
wt	2	45	27.8244	66
wt	2	41	25.2684	66
wt	2	49	30.3804	66
wt	2	49	30.3804	66
wt	2	47	29.1024	66
mt2	2	37.8	23.2236	52
mt2	2	36.7	22.5207	52
mt2	2	33.8	20.6676	52
mt2	2	35.5	21.7539	52
mt2	2	39.5	24.3099	52
mt2	2	39.5	24.3099	52
mt2	2	35.6	21.8178	54
mt2	2	36.1	22.1373	54
mt2	2	32.7	19.9647	54
mt2	2	36.1	22.1373	54
mt2	2	36	22.0734	54
mt2	2	39	23.9904	54
mt2	2	46.3	28.6551	56
mt2	2	44.3	27.3771	56
mt2	2	44.4	27.441	56
mt2	2	49.8	30.8916	56
mt2	2	42.4	26.163	56
mt2	2	44.6	27.5688	56
mt2	2	14	8.0154	66
mt2	2	16.9	9.8685	66
mt2	2	20	11.8494	66
mt2	2	11	6.0984	66
mt2	2	24	14.4054	66
mt2	2	34	20.7954	66
mt1	2	35.5	21.7539	52
mt1	2	37.7	23.1597	52
mt1	2	30.5	18.5589	52
mt1	2	38.1	23.4153	52
mt1	2	43	26.5464	52
mt1	2	41.2	25.3962	52
mt1	2	33.9	20.7315	54
mt1	2	44	27.1854	54
mt1	2	34.5	21.1149	54
mt1	2	43.9	27.1215	54
mt1	2	35.5	21.7539	54
mt1	2	32.5	19.8369	54
mt1	2	42.8	26.4186	56
mt1	2	46.3	28.6551	56
mt1	2	57	35.4924	56
mt1	2	45.6	28.2078	56
mt1	2	50	31.0194	56
mt1	2	43.3	26.7381	56
mt1	2	32	19.5174	66
mt1	2	43	26.5464	66
mt1	2	44	27.1854	66
mt1	2	49	30.3804	66
mt1	2	45	27.8244	66
mt1	2	39	23.9904	66
mt2	3	39.9	24.5655	52
mt2	3	36.5	22.3929	52
mt2	3	36.4	22.329	52
mt2	3	33.8	20.6676	52
mt2	3	33.7	20.6037	52
mt2	3	32.6	19.9008	52
mt2	3	39.1	24.0543	54
mt2	3	29.1	17.6643	54
mt2	3	39.7	24.4377	54
mt2	3	37.6	23.0958	54
mt2	3	35.5	21.7539	54
mt2	3	33	20.1564	54
mt2	3	38.6	23.7348	56
mt2	3	37.6	23.0958	56
mt2	3	37.6	23.0958	56
mt2	3	38	23.3514	56
mt2	3	38.4	23.607	56
mt2	3	31.4	19.134	56
mt2	3	14.9	8.5905	66
mt2	3	20.5	12.1689	66
mt2	3	10.5	5.7789	66
mt2	3	23.3	13.9581	66
mt2	3	25.1	15.1083	66
mt2	3	16.8	9.8046	66
wt	3	38.8	23.8626	52
wt	3	31.3	19.0701	52
wt	3	32.4	19.773	52
wt	3	39.9	24.5655	52
wt	3	37.3	22.9041	52
wt	3	34.3	20.9871	52
wt	3	46.4	28.719	54
wt	3	34.3	20.9871	54
wt	3	37.7	23.1597	54
wt	3	32.7	19.9647	54
wt	3	32.6	19.9008	54
wt	3	35.5	21.7539	54
wt	3	56.6	35.2368	56
wt	3	42	25.9074	56
wt	3	51	31.6584	56
wt	3	47.8	29.6136	56
wt	3	47	29.1024	56
wt	3	43	26.5464	56
wt	3	41.1	25.3323	66
wt	3	47.5	29.4219	66
wt	3	53	32.9364	66
wt	3	57	35.4924	66
wt	3	46.6	28.8468	66
wt	3	48.1	29.8053	66
mt1	3	36.6	22.4568	52
mt1	3	31.6	19.2618	52
mt1	3	31.3	19.0701	52
mt1	3	33	20.1564	52
mt1	3	31.7	19.3257	52
mt1	3	35.4	21.69	52
mt1	3	34.9	21.3705	54
mt1	3	31.4	19.134	54
mt1	3	31.8	19.3896	54
mt1	3	28	16.9614	54
mt1	3	31.5	19.1979	54
mt1	3	32.3	19.7091	54
mt1	3	42.8	26.4186	56
mt1	3	44.3	27.3771	56
mt1	3	29.9	18.1755	56
mt1	3	53.3	33.1281	56
mt1	3	40.1	24.6933	56
mt1	3	37.7	23.1597	56
mt1	3	46.5	28.7829	66
mt1	3	42.6	26.2908	66
mt1	3	39.1	24.0543	66
mt1	3	37.4	22.968	66
mt1	3	41.4	25.524	66
mt1	3	47.7	29.5497	66
mt1	4	35.1	21.4983	52
mt1	4	38.5	23.6709	52
mt1	4	33.7	20.6037	52
mt1	4	32.3	19.7091	52
mt1	4	42	25.9074	52
mt1	4	34.7	21.2427	52
mt1	4	33.2	20.2842	54
mt1	4	33.3	20.3481	54
mt1	4	32.2	19.6452	54
mt1	4	34.6	21.1788	54
mt1	4	34.2	20.9232	54
mt1	4	29.5	17.9199	54
mt1	4	37.5	23.0319	56
mt1	4	43.2	26.6742	56
mt1	4	43	26.5464	56
mt1	4	39.4	24.246	56
mt1	4	40	24.6294	56
mt1	4	43.6	26.9298	56
mt1	4	51.3	31.8501	66
mt1	4	34	20.7954	66
mt1	4	42.3	26.0991	66
mt1	4	40.1	24.6933	66
mt1	4	43.3	26.7381	66
mt1	4	38.7	23.7987	66
wt	4	39.1	24.0543	52
wt	4	44.1	27.2493	52
wt	4	36.7	22.5207	52
wt	4	43.7	26.9937	52
wt	4	46.8	28.9746	52
wt	4	37.9	23.2875	52
wt	4	34.1	20.8593	54
wt	4	38.7	23.7987	54
wt	4	37.9	23.2875	54
wt	4	37.9	23.2875	54
wt	4	40	24.6294	54
wt	4	38	23.3514	54
wt	4	30.6	18.6228	56
wt	4	40.6	25.0128	56
wt	4	43.5	26.8659	56
wt	4	45.4	28.08	56
wt	4	47.8	29.6136	56
wt	4	45.1	27.8883	56
wt	4	41.5	25.5879	66
wt	4	45.6	28.2078	66
wt	4	41.2	25.3962	66
wt	4	49.1	30.4443	66
wt	4	36.9	22.6485	66
wt	4	56	34.8534	66
mt2	4	45.9	28.3995	52
mt2	4	38.3	23.5431	52
mt2	4	42.8	26.4186	52
mt2	4	41.5	25.5879	52
mt2	4	44.1	27.2493	52
mt2	4	46	28.4634	52
mt2	4	32.5	19.8369	54
mt2	4	36.7	22.5207	54
mt2	4	48.9	30.3165	54
mt2	4	36.7	22.5207	54
mt2	4	37.8	23.2236	54
mt2	4	42.3	26.0991	54
mt2	4	41.6	25.6518	56
mt2	4	46	28.4634	56
mt2	4	46.9	29.0385	56
mt2	4	44.6	27.5688	56
mt2	4	49	30.3804	56
mt2	4	43.5	26.8659	56
mt2	4	18.9	11.1465	66
mt2	4	25.8	15.5556	66
mt2	4	10	5.4594	66
mt2	4	13.5	7.6959	66
mt2	4	30	18.2394	66
mt2	4	14.5	8.3349	66
