## Supplementary material for "Reducing chlorophyll level in seed filling stages results in higher seed nitrogen without impacting canopy carbon assimilation": SI appendix: Fig2F.csv

Genotype	Weight	No	Trt	Block
WT	37.3444	1	WT	1
WT	13.8944	2	WT	1
WT	38.2344	3	WT	1
WT	33.7944	4	WT	1
WT	50.6944	5	WT	1
WT	31.4044	6	WT	1
WT	6.5444	7	WT	1
WT	38.3544	8	WT	1
WT	30.6544	9	WT	1
mt1	34.0856	10	mt1	1
mt1	24.6556	11	mt1	1
mt1	42.9856	12	mt1	1
mt1	36.0956	13	mt1	1
mt1	44.3756	14	mt1	1
mt1	30.8456	15	mt1	1
mt1	14.5156	16	mt1	1
mt1	17.4956	17	mt1	1
mt1	21.5656	18	mt1	1
mt2	10.2372	19	mt2	1
mt2	31.1972	20	mt2	1
mt2	17.4772	21	mt2	1
mt2	27.3972	22	mt2	1
mt2	44.6972	23	mt2	1
mt2	26.7972	24	mt2	1
mt2	39.1972	25	mt2	1
mt2	37.8072	26	mt2	1
mt2	7.9072	27	mt2	1
WT	38.5244	28	WT	2
WT	33.9644	29	WT	2
WT	15.3944	30	WT	2
WT	71.5244	31	WT	2
WT	13.4944	32	WT	2
WT	32.6244	33	WT	2
WT	40.1744	34	WT	2
WT	43.4144	35	WT	2
WT	24.7944	36	WT	2
mt2	38.7092	37	mt2	2
mt2	25.9092	38	mt2	2
mt2	39.0792	39	mt2	2
mt2	23.3792	40	mt2	2
mt2	26.2992	41	mt2	2
mt2	32.5492	42	mt2	2
mt2	36.2692	43	mt2	2
mt2	13.7192	44	mt2	2
mt2	48.2692	45	mt2	2
mt1	33.5516	46	mt1	2
mt1	40.9916	47	mt1	2
mt1	28.1816	48	mt1	2
mt1	41.4316	49	mt1	2
mt1	27.0216	50	mt1	2
mt1	44.3016	51	mt1	2
mt1	29.3416	52	mt1	2
mt1	42.7516	53	mt1	2
mt1	22.7816	54	mt1	2
mt2	25.29	55	mt2	3
mt2	12.94	56	mt2	3
mt2	37.85	57	mt2	3
mt2	40.96	58	mt2	3
mt2	31.81	59	mt2	3
mt2	15.3	60	mt2	3
mt2	10.09	61	mt2	3
mt2	15.14	62	mt2	3
mt2	51.13	63	mt2	3
WT	16.3	64	WT	3
WT	50.95	65	WT	3
WT	21.56	66	WT	3
WT	34.57	67	WT	3
WT	29.39	68	WT	3
WT	26.54	69	WT	3
WT	43.06	70	WT	3
WT	37.52	71	WT	3
WT	13.97	72	WT	3
mt1	31.6792	73	mt1	3
mt1	44.6592	74	mt1	3
mt1	6.8192	75	mt1	3
mt1	8.4692	76	mt1	3
mt1	6.7492	77	mt1	3
mt1	8.6192	78	mt1	3
mt1	12.5792	79	mt1	3
mt1	41.6692	80	mt1	3
mt1	33.3792	81	mt1	3
mt1	32.7956	82	mt1	4
mt1	51.6456	83	mt1	4
mt1	38.6156	84	mt1	4
mt1	33.0756	85	mt1	4
mt1	16.1956	86	mt1	4
mt1	9.3956	87	mt1	4
mt1	13.0256	88	mt1	4
mt1	34.9056	89	mt1	4
WT	55.9528	90	WT	4
WT	4.1128	91	WT	4
WT	26.0028	92	WT	4
WT	6.2828	93	WT	4
WT	63.4828	94	WT	4
WT	31.7928	95	WT	4
WT	28.4528	96	WT	4
WT	34.1528	97	WT	4
WT	48.6428	98	WT	4
mt2	38.0588	99	mt2	4
mt2	33.8088	100	mt2	4
mt2	44.9688	101	mt2	4
mt2	17.9688	102	mt2	4
mt2	37.2588	103	mt2	4
mt2	62.5488	104	mt2	4
mt2	15.7888	105	mt2	4
mt2	16.1688	106	mt2	4
mt2	16.7688	107	mt2	4
