## Supplementary material for "Reducing chlorophyll level in seed filling stages results in higher seed nitrogen without impacting canopy carbon assimilation": SI appendix: Fig2H.csv

DAS	SPAD	Total Chlorophyll	Genotype	Treatment	Genotype.Treatment	Block	DAP
0	32.8	20.0286	mt2	0	mt2-0	1	72
0	32	19.5174	mt2	0	mt2-0	2	72
0	22.2	13.2552	mt2	0	mt2-0	3	72
0	32.7	19.9647	mt2	0	mt2-0	4	72
0	32.6	19.9008	mt2	0	mt2-0	5	72
0	34.6	21.1788	mt2	2	mt2-2	1	72
0	29.8	18.1116	mt2	2	mt2-2	2	72
0	32.9	20.0925	mt2	2	mt2-2	3	72
0	36.2	22.2012	mt2	2	mt2-2	4	72
0	32.6	19.9008	mt2	2	mt2-2	5	72
0	34	20.7954	WT	2	WT-2	1	72
0	34.6	21.1788	WT	2	WT-2	2	72
0	37.3	22.9041	WT	2	WT-2	3	72
0	34.2	20.9232	WT	2	WT-2	4	72
0	36.9	22.6485	WT	2	WT-2	5	72
21	41.6	25.6518	mt2	0	mt2-0	1	93
21	48.2	29.8692	mt2	0	mt2-0	1	93
21	39.4	24.246	mt2	0	mt2-0	1	93
21	39.9	24.5655	mt2	0	mt2-0	1	93
21	42.6	26.2908	mt2	0	mt2-0	2	93
21	43.6	26.9298	mt2	0	mt2-0	2	93
21	39.5	24.3099	mt2	0	mt2-0	2	93
21	40.5	24.9489	mt2	0	mt2-0	2	93
21	47.4	29.358	mt2	0	mt2-0	3	93
21	49.4	30.636	mt2	0	mt2-0	3	93
21	53.1	33.0003	mt2	0	mt2-0	3	93
21	43.7	26.9937	mt2	0	mt2-0	3	93
21	54.1	33.6393	mt2	0	mt2-0	4	93
21	42.1	25.9713	mt2	0	mt2-0	4	93
21	42.4	26.163	mt2	0	mt2-0	4	93
21	47.8	29.6136	mt2	0	mt2-0	4	93
21	42.8	26.4186	mt2	0	mt2-0	5	93
21	48.3	29.9331	mt2	0	mt2-0	5	93
21	40	24.6294	mt2	0	mt2-0	5	93
21	43	26.5464	mt2	0	mt2-0	5	93
21	18.4	10.827	mt2	2	mt2-2	1	93
21	17.4	10.188	mt2	2	mt2-2	1	93
21	6.2	3.0312	mt2	2	mt2-2	1	93
21	17.6	10.3158	mt2	2	mt2-2	1	93
21	6.9	3.4785	mt2	2	mt2-2	2	93
21	14.7	8.4627	mt2	2	mt2-2	2	93
21	15.8	9.1656	mt2	2	mt2-2	2	93
21	28.4	17.217	mt2	2	mt2-2	2	93
21	18.8	11.0826	mt2	2	mt2-2	3	93
21	30.6	18.6228	mt2	2	mt2-2	3	93
21	14.4	8.271	mt2	2	mt2-2	3	93
21	18.9	11.1465	mt2	2	mt2-2	3	93
21	5.6	2.6478	mt2	2	mt2-2	4	93
21	22.3	13.3191	mt2	2	mt2-2	4	93
21	27.5	16.6419	mt2	2	mt2-2	4	93
21	20.1	11.9133	mt2	2	mt2-2	4	93
21	32.5	19.8369	mt2	2	mt2-2	5	93
21	36.3	22.2651	mt2	2	mt2-2	5	93
21	16.4	9.549	mt2	2	mt2-2	5	93
21	37.5	23.0319	mt2	2	mt2-2	5	93
21	50	31.0194	WT	2	WT-2	1	93
21	52.1	32.3613	WT	2	WT-2	1	93
21	40.5	24.9489	WT	2	WT-2	1	93
21	50.4	31.275	WT	2	WT-2	1	93
21	52.7	32.7447	WT	2	WT-2	2	93
21	48.8	30.2526	WT	2	WT-2	2	93
21	47.2	29.2302	WT	2	WT-2	2	93
21	51.7	32.1057	WT	2	WT-2	2	93
21	46.2	28.5912	WT	2	WT-2	3	93
21	47.3	29.2941	WT	2	WT-2	3	93
21	46	28.4634	WT	2	WT-2	3	93
21	44.5	27.5049	WT	2	WT-2	3	93
21	46.6	28.8468	WT	2	WT-2	4	93
21	50.4	31.275	WT	2	WT-2	4	93
21	52.8	32.8086	WT	2	WT-2	4	93
21	51.1	31.7223	WT	2	WT-2	4	93
21	47.2	29.2302	WT	2	WT-2	5	93
21	54.5	33.8949	WT	2	WT-2	5	93
21	49.9	30.9555	WT	2	WT-2	5	93
21	49.4	30.636	WT	2	WT-2	5	93
23	42.8	26.4186	mt2	0	mt2-0	1	95	average of all	44.75333333
23	45.8	28.3356	mt2	0	mt2-0	1	95	average of bl1	42.03333333	average of blocks	44.75333333
23	37.5	23.0319	mt2	0	mt2-0	1	95		41.66666667
23	39.8	24.5016	mt2	0	mt2-0	2	95		43.4
23	46.5	28.7829	mt2	0	mt2-0	2	95		52.33333333
23	38.7	23.7987	mt2	0	mt2-0	2	95		44.33333333
23	38.7	23.7987	mt2	0	mt2-0	3	95
23	44.2	27.3132	mt2	0	mt2-0	3	95
23	47.3	29.2941	mt2	0	mt2-0	3	95
23	55.1	34.2783	mt2	0	mt2-0	4	95
23	51.7	32.1057	mt2	0	mt2-0	4	95
23	50.2	31.1472	mt2	0	mt2-0	4	95
23	39.6	24.3738	mt2	0	mt2-0	5	95
23	46.1	28.5273	mt2	0	mt2-0	5	95
23	47.3	29.2941	mt2	0	mt2-0	5	95
23	18.8	11.0826	mt2	2	mt2-2	1	95
23	18.2	10.6992	mt2	2	mt2-2	1	95
23	22.3	13.3191	mt2	2	mt2-2	1	95
23	23.3	13.9581	mt2	2	mt2-2	2	95
23	14.4	8.271	mt2	2	mt2-2	2	95
23	23.8	14.2776	mt2	2	mt2-2	2	95
23	7.9	4.1175	mt2	2	mt2-2	3	95
23	14.4	8.271	mt2	2	mt2-2	3	95
23	22.1	13.1913	mt2	2	mt2-2	3	95
23	18.4	10.827	mt2	2	mt2-2	4	95
23	17.1	9.9963	mt2	2	mt2-2	4	95
23	19.5	11.5299	mt2	2	mt2-2	4	95
23	29.3	17.7921	mt2	2	mt2-2	5	95
23	30.3	18.4311	mt2	2	mt2-2	5	95
23	16.5	9.6129	mt2	2	mt2-2	5	95
23	50.7	31.4667	WT	2	WT-2	1	95
23	51.3	31.8501	WT	2	WT-2	1	95
23	49.8	30.8916	WT	2	WT-2	1	95
23	52.1	32.3613	WT	2	WT-2	2	95
23	49.6	30.7638	WT	2	WT-2	2	95
23	49.1	30.4443	WT	2	WT-2	2	95
23	46.9	29.0385	WT	2	WT-2	3	95
23	54.3	33.7671	WT	2	WT-2	3	95
23	41.8	25.7796	WT	2	WT-2	3	95
23	42.2	26.0352	WT	2	WT-2	4	95
23	42.9	26.4825	WT	2	WT-2	4	95
23	53.7	33.3837	WT	2	WT-2	4	95
23	50.8	31.5306	WT	2	WT-2	5	95
23	49.7	30.8277	WT	2	WT-2	5	95
23	49.6	30.7638	WT	2	WT-2	5	95
35	48.8	30.2526	mt2	0	mt2-0	1	107
35	40.4	24.885	mt2	0	mt2-0	1	107
35	55.2	34.3422	mt2	0	mt2-0	1	107
35	49.6	30.7638	mt2	0	mt2-0	1	107
35	45.7	28.2717	mt2	0	mt2-0	2	107
35	52.2	32.4252	mt2	0	mt2-0	2	107
35	50.1	31.0833	mt2	0	mt2-0	2	107
35	46.3	28.6551	mt2	0	mt2-0	2	107
35	44.2	27.3132	mt2	0	mt2-0	3	107
35	48.5	30.0609	mt2	0	mt2-0	3	107
35	54.1	33.6393	mt2	0	mt2-0	3	107
35	53.4	33.192	mt2	0	mt2-0	3	107
35	51.2	31.7862	mt2	0	mt2-0	4	107
35	49.1	30.4443	mt2	0	mt2-0	4	107
35	46.9	29.0385	mt2	0	mt2-0	4	107
35	55	34.2144	mt2	0	mt2-0	4	107
35	54	33.5754	mt2	0	mt2-0	5	107
35	53.1	33.0003	mt2	0	mt2-0	5	107
35	48.3	29.9331	mt2	0	mt2-0	5	107
35	51.9	32.2335	mt2	0	mt2-0	5	107
35	38.3	23.5431	mt2	2	mt2-2	1	107
35	38.9	23.9265	mt2	2	mt2-2	1	107
35	14.3	8.2071	mt2	2	mt2-2	1	107
35	28.7	17.4087	mt2	2	mt2-2	1	107
35	28.5	17.2809	mt2	2	mt2-2	2	107
35	17.2	10.0602	mt2	2	mt2-2	2	107
35	33	20.1564	mt2	2	mt2-2	2	107
35	23.8	14.2776	mt2	2	mt2-2	2	107
35	32.1	19.5813	mt2	2	mt2-2	3	107
35	36.6	22.4568	mt2	2	mt2-2	3	107
35	27.1	16.3863	mt2	2	mt2-2	3	107
35	31.4	19.134	mt2	2	mt2-2	3	107
35	32.2	19.6452	mt2	2	mt2-2	4	107
35	25.4	15.3	mt2	2	mt2-2	4	107
35	31.9	19.4535	mt2	2	mt2-2	4	107
35	24.1	14.4693	mt2	2	mt2-2	4	107
35	37.2	22.8402	mt2	2	mt2-2	5	107
35	12.3	6.9291	mt2	2	mt2-2	5	107
35	29.9	18.1755	mt2	2	mt2-2	5	107
35	29.4	17.856	mt2	2	mt2-2	5	107
35	54	33.5754	WT	2	WT-2	1	107
35	52	32.2974	WT	2	WT-2	1	107
35	56	34.8534	WT	2	WT-2	1	107
35	55	34.2144	WT	2	WT-2	1	107
35	46.3	28.6551	WT	2	WT-2	2	107
35	55.5	34.5339	WT	2	WT-2	2	107
35	53.1	33.0003	WT	2	WT-2	2	107
35	57.2	35.6202	WT	2	WT-2	2	107
35	53.3	33.1281	WT	2	WT-2	3	107
35	51	31.6584	WT	2	WT-2	3	107
35	54.8	34.0866	WT	2	WT-2	3	107
35	49.4	30.636	WT	2	WT-2	3	107
35	56.8	35.3646	WT	2	WT-2	4	107
35	56.3	35.0451	WT	2	WT-2	4	107
35	57.3	35.6841	WT	2	WT-2	4	107
35	46.8	28.9746	WT	2	WT-2	4	107
35	57.7	35.9397	WT	2	WT-2	5	107
35	54.4	33.831	WT	2	WT-2	5	107
35	50.8	31.5306	WT	2	WT-2	5	107
35	53.8	33.4476	WT	2	WT-2	5	107
