## Supplementary material for "Reducing chlorophyll level in seed filling stages results in higher seed nitrogen without impacting canopy carbon assimilation": SI appendix: Fig2I.csv

Plot	plant	Block	Genotype	Weight
101	1	1	mt2-0	24.15
101	2	1	mt2-0	46.43
101	3	1	mt2-0	20.49
101	4	1	mt2-0	28.48
101	5	1	mt2-0	55.28
101	6	1	mt2-0	19.43
101	7	1	mt2-0	26.14
101	8	1	mt2-0	29.2
101	9	1	mt2-0	24.79
105	1	1	mt2-2	36.62
105	2	1	mt2-2	46.52
105	3	1	mt2-2	61.88
105	4	1	mt2-2	43.28
105	5	1	mt2-2	33.55
105	6	1	mt2-2	29.1
105	7	1	mt2-2	34.38
105	8	1	mt2-2	72.48
105	9	1	mt2-2	49.18
107	1	1	WT	25.14
107	2	1	WT	31.84
107	3	1	WT	18.72
107	4	1	WT	29.3
107	5	1	WT	41.14
107	6	1	WT	29.54
107	7	1	WT	35.73
107	8	1	WT	38
107	9	1	WT	28.39
204	1	2	mt2-2	34.64
204	2	2	mt2-2	45.66
204	3	2	mt2-2	34.66
204	4	2	mt2-2	38.2
204	5	2	mt2-2	45.11
204	6	2	mt2-2	30.02
204	7	2	mt2-2	27.79
204	8	2	mt2-2	39.26
204	9	2	mt2-2	45.83
206	1	2	WT	30.26
206	2	2	WT	61.14
206	3	2	WT	39.61
206	4	2	WT	46.2
206	5	2	WT	35.15
206	6	2	WT	41.97
206	7	2	WT	47.41
206	8	2	WT	55.22
206	9	2	WT	31.99
207	1	2	mt2-0	54.07
207	2	2	mt2-0	32.82
207	3	2	mt2-0	20.92
207	4	2	mt2-0	46.22
207	5	2	mt2-0	21.32
207	6	2	mt2-0	35.56
207	7	2	mt2-0	59.23
207	8	2	mt2-0	21.1
207	9	2	mt2-0	18.33
302	1	3	WT	69.14
302	2	3	WT	54.61
302	3	3	WT	25.34
302	4	3	WT	10.3
302	5	3	WT	60.28
302	6	3	WT	57.72
302	7	3	WT	34.22
302	8	3	WT	22.65
302	9	3	WT	16.29
303	1	3	mt2-0	42.51
303	2	3	mt2-0	39.46
303	3	3	mt2-0	55.56
303	4	3	mt2-0	40.54
303	5	3	mt2-0	49.41
303	6	3	mt2-0	33.93
303	7	3	mt2-0	53.06
303	8	3	mt2-0	49.7
303	9	3	mt2-0	28.22
306	1	3	mt2-2	47.37
306	2	3	mt2-2	73.33
306	3	3	mt2-2	13.85
306	4	3	mt2-2	55.23
306	5	3	mt2-2	34.21
306	6	3	mt2-2	43.65
306	7	3	mt2-2	39.79
306	8	3	mt2-2	38.29
306	9	3	mt2-2	25.28
404	1	4	WT	53.54
404	2	4	WT	38.08
404	3	4	WT	43.19
404	4	4	WT	51.58
404	5	4	WT	46.01
404	6	4	WT	70.02
404	7	4	WT	20.78
404	8	4	WT	38.32
404	9	4	WT	57.22
405	1	4	mt2-0	54.44
405	2	4	mt2-0	23.54
405	3	4	mt2-0	42.96
405	4	4	mt2-0	30.96
405	5	4	mt2-0	38.02
405	6	4	mt2-0	59.56
405	7	4	mt2-0	42.73
405	8	4	mt2-0	75.26
405	9	4	mt2-0	50.63
407	1	4	mt2-2	41.83
407	2	4	mt2-2	20.24
407	3	4	mt2-2	60.87
407	4	4	mt2-2	33.63
407	5	4	mt2-2	73.01
407	6	4	mt2-2	24.31
407	7	4	mt2-2	52.61
407	8	4	mt2-2	35.23
407	9	4	mt2-2	35.84
503	1	5	WT	54.31
503	2	5	WT	65.89
503	3	5	WT	63.67
503	4	5	WT	21.22
503	5	5	WT	47.42
503	6	5	WT	45.78
503	7	5	WT	58.58
503	8	5	WT	35.9
503	9	5	WT	45.11
506	1	5	mt2-0	40.19
506	2	5	mt2-0	39.87
506	3	5	mt2-0	49.85
506	4	5	mt2-0	32.27
506	5	5	mt2-0	41.68
506	6	5	mt2-0	36.7
506	7	5	mt2-0	28.27
506	8	5	mt2-0	33.86
506	9	5	mt2-0	28.17
507	1	5	mt2-2	25.03
507	2	5	mt2-2	27.21
507	3	5	mt2-2	19.58
507	4	5	mt2-2	28.26
507	5	5	mt2-2	54.64
507	6	5	mt2-2	28.16
507	7	5	mt2-2	43.12
507	8	5	mt2-2	38.87
507	9	5	mt2-2	24.71
