## Supplementary material for "Reducing chlorophyll level in seed filling stages results in higher seed nitrogen without impacting canopy carbon assimilation": SI appendix: Fig4A.csv

Block	Genotype	Treatment	SPAD	DAP	Total Chlorophyll
1	mt2	0	7.4	84	3.798
1	mt2	0.2	7.9	84	4.1175
1	mt2	0.4	8.06	84	4.21974
1	mt2	0.8	11.4	84	6.354
1	mt2	OC	27.6	84	16.7058
1	WT	0	16.3	84	9.4851
1	WT	0.2	21.6	84	12.8718
1	WT	0.4	22.4	84	13.383
1	WT	0.8	38.1	84	23.4153
1	WT	OC	56.2	84	34.9812
2	mt2	0	7.7	84	3.9897
2	mt2	0.2	4.6	84	2.0088
2	mt2	0.4	5.8	84	2.7756
2	mt2	0.8	5.3	84	2.4561
2	mt2	OC	28.8	84	17.4726
2	WT	0	26.5	84	16.0029
2	WT	0.2	24.7	84	14.8527
2	WT	0.4	27	84	16.3224
2	WT	0.8	25.6	84	15.4278
2	WT	OC	52.8	84	32.8086
3	mt2	0	8.3	84	4.3731
3	mt2	0.2	10.7	84	5.9067
3	mt2	0.4	8.5	84	4.5009
3	mt2	0.8	14.6	84	8.3988
3	mt2	OC	16	84	9.2934
3	WT	0	29.1	84	17.6643
3	WT	0.2	24.7	84	14.8527
3	WT	0.4	32	84	19.5174
3	WT	0.8	37.8	84	23.2236
3	WT	OC	56	84	34.8534
4	mt2	0	5.6	84	2.6478
4	mt2	0.2	10	84	5.4594
4	mt2	0.4	9.6	84	5.2038
4	mt2	0.8	7.3	84	3.7341
4	mt2	OC	16	84	9.2934
4	WT	0	22.3	84	13.3191
4	WT	0.2	30.1	84	18.3033
4	WT	0.4	32.7	84	19.9647
4	WT	0.8	26.2	84	15.8112
4	WT	OC	52.7	84	32.7447
5	mt2	0	12.6	84	7.1208
5	mt2	0.2	15.2	84	8.7822
5	mt2	0.4	3.4	84	1.242
5	mt2	0.8	11.2	84	6.2262
5	mt2	OC	24.1	84	14.4693
5	WT	0	18.6	84	10.9548
5	WT	0.2	19.4	84	11.466
5	WT	0.4	32.6	84	19.9008
5	WT	0.8	32.3	84	19.7091
5	WT	OC	54.6	84	33.9588
6	mt2	0	8.5	84	4.5009
6	mt2	0.2	11	84	6.0984
6	mt2	0.4	12.6	84	7.1208
6	mt2	0.8	6.5	84	3.2229
6	mt2	OC	31.9	84	19.4535
6	WT	0	18.7	84	11.0187
6	WT	0.2	19.1	84	11.2743
6	WT	0.4	19.7	84	11.6577
6	WT	0.8	34.2	84	20.9232
6	WT	OC	53.9	84	33.5115
7	mt2	0	7.6	84	3.9258
7	mt2	0.2	5	84	2.2644
7	mt2	0.4	10.1	84	5.5233
7	mt2	0.8	12	84	6.7374
7	mt2	OC	23	84	13.7664
7	WT	0	25.6	84	15.4278
7	WT	0.2	19.8	84	11.7216
7	WT	0.4	22.9	84	13.7025
7	WT	0.8	26.4	84	15.939
7	WT	OC	46.5	84	28.7829
8	mt2	0	5.2	84	2.3922
8	mt2	0.2	7.2	84	3.6702
8	mt2	0.4	4.4	84	1.881
8	mt2	0.8	7.3	84	3.7341
8	mt2	OC	23.7	84	14.2137
8	WT	0	12.6	84	7.1208
8	WT	0.2	19.7	84	11.6577
8	WT	0.4	25.1	84	15.1083
8	WT	0.8	23	84	13.7664
8	WT	OC	46	84	28.4634
9	mt2	0	5.4	84	2.52
9	mt2	0.2	12.2	84	6.8652
9	mt2	0.4	14.3	84	8.2071
9	mt2	0.8	23.5	84	14.0859
9	mt2	OC	20.3	84	12.0411
9	WT	0	20	84	11.8494
9	WT	0.2	17.8	84	10.4436
9	WT	0.4	17.4	84	10.188
9	WT	0.8	29.7	84	18.0477
9	WT	OC	50.6	84	31.4028
10	mt2	0	3.7	84	1.4337
10	mt2	0.2	4.9	84	2.2005
10	mt2	0.4	11.3	84	6.2901
10	mt2	0.8	9	84	4.8204
10	mt2	OC	14	84	8.0154
10	WT	0	24.6	84	14.7888
10	WT	0.2	18.4	84	10.827
10	WT	0.4	17.4	84	10.188
10	WT	0.8	34	84	20.7954
10	WT	OC	24.7	84	14.8527
11	mt2	0	12.5	84	7.0569
11	mt2	0.2	9.2	84	4.9482
11	mt2	0.4	11.7	84	6.5457
11	mt2	0.8	7.8	84	4.0536
11	mt2	OC	20.9	84	12.4245
11	WT	0	17.6	84	10.3158
11	WT	0.2	17.2	84	10.0602
11	WT	0.4	18.5	84	10.8909
11	WT	0.8	19.4	84	11.466
11	WT	OC	51.7	84	32.1057
12	mt2	0	7.2	84	3.6702
12	mt2	0.2	10.8	84	5.9706
12	mt2	0.4	13.4	84	7.632
12	mt2	0.8	10	84	5.4594
12	mt2	OC	29.2	84	17.7282
12	WT	0	17.6	84	10.3158
12	WT	0.2	16	84	9.2934
12	WT	0.4	26.7	84	16.1307
12	WT	0.8	24.4	84	14.661
12	WT	OC	41.6	84	25.6518
