## Supplementary material for "Reducing chlorophyll level in seed filling stages results in higher seed nitrogen without impacting canopy carbon assimilation": SI appendix: Fig4BC.csv

Block	Genotype	Treatment	Stem	Pod	Seed_weight_g	Weight_g
1	mt2	0	20.74
1	mt2	0.2	13.96	4.74	3.84	22.74
1	mt2	0.4	19.67	6.13	4.7	30.9
1	mt2	0.8	21.86	8.76	5.77	37.19
1	mt2	OC	37.14	21.97	22.26	81.37
1	WT	0	16.98	4.58	3.6	25.16
1	WT	0.2	11.24	3.44	2.26	17.14
1	WT	0.4	21.02	8.13	6.44	35.99
1	WT	0.8	28.25	9.3	5.65	44
1	WT	OC	41
2	mt2	0	11.09	4.63	3.5	19.22
2	mt2	0.2	20.04	6.83	6.22	33.29
2	mt2	0.4	13.63	5.11	3.89	23.03
2	mt2	0.8	17.84	10	5.42	34.06
2	mt2	OC	42.85	25.61	23.49	91.95
2	WT	0	15.33	5.14	3.4	23.87
2	WT	0.2	17.47	6.57	5.57	29.81
2	WT	0.4	23.37	7.36	4.91	36.04
2	WT	0.8	24.33	8.86	6.65	40.64
2	WT	OC	39.9	21.83	23.67	85.4
3	mt2	0	14	5.16	4.31	23.47
3	mt2	0.2	17.77	5.82	5.25	29.04
3	mt2	0.4	17.29	5.79	5.21	28.69
3	mt2	0.8	19.85	7.79
3	mt2	OC	32.41	22.38	20.65	75.44
3	WT	0	13.59	4.39	3.19	21.17
3	WT	0.2	18.66	6.44	4.46	29.76
3	WT	0.4	22.94	7.87	4.3	35.51
3	WT	0.8	30.04	4.64
3	WT	OC	38.95	27.19	22.9	89.04
4	mt2	0	11.7	4.66	4	20.36
4	mt2	0.2	14.42	5.25	4.96	24.83
4	mt2	0.4	13.11	5.89	5.13	24.53
4	mt2	0.8	14.44
4	mt2	OC	31.43	19.51	17.13	68.07
4	WT	0	11.87	4.34	4.22	20.43
4	WT	0.2	16.41	6.52	5.19	28.32
4	WT	0.4	20.24	7.8	4.4	32.84
4	WT	0.8	19.26
4	WT	OC	44.66	22.51	23.28	90.45
5	mt2	0	16.11	5.61	4.79	26.51
5	mt2	0.2	15.55	5.57	4.6	25.92
5	mt2	0.4	14.04	7.42	5.65	27.51
5	mt2	0.8	13.75	7.55	6.55	28.65
5	mt2	OC	30.21	22.46	18.4	71.07
5	WT	0	13.25	5.19	4.52	22.96
5	WT	0.2	14.17	5.42	3.51	23.3
5	WT	0.4	19.1	6.56	5.91	31.97
5	WT	0.8	21.75	8.21	6.44	37.2
5	WT	OC	43.18	20.52	21.3	85
6	mt2	0	11.1	3.49	3.26	17.85
6	mt2	0.2	16.32	4.48	4.07	25.07
6	mt2	0.4	16.1	5.42	5.32	27.24
6	mt2	0.8	17.07	6.54	6.75	31.16
6	mt2	OC	33.93	24.21	21.45	79.59
6	WT	0	12.85	4.02	3.65	20.52
6	WT	0.2	15.26	5.49	4.75	25.7
6	WT	0.4	16.01	5.7	5.16	27.27
6	WT	0.8	17.96	7.24	5.78	31.78
6	WT	OC	41.64	25.92	24.2	91.76
7	mt2	0	16.67	4.35	4.63	25.65
7	mt2	0.2	17.39	5.89	5.01	28.49
7	mt2	0.4	20.62	5.72	5.31	32.05
7	mt2	0.8	20.51	9.75	8.45	39.51
7	mt2	OC	33.51	26.23	22.8	82.54
7	WT	0	17.11	6.64	3.67	27.42
7	WT	0.2	16.41	5.16	4.6	26.37
7	WT	0.4	15.78	5.09	4.73	26
7	WT	0.8	27.14	9.44	8.07	45.45
7	WT	OC	36.37	24.46
8	mt2	0	12.45	4.29	3.61	20.35
8	mt2	0.2	16.48	6.03	6.04	28.75
8	mt2	0.4	17.46	7.09	5.55	30.5
8	mt2	0.8	17.42	10.52	8.05	36.79
8	mt2	OC	36.53	24.13	22.22	82.88
8	WT	0	16.91	6.85	5.87	29.63
8	WT	0.2	15.37	6.19	5.59	27.35
8	WT	0.4	15.46	5.89	5.51	27.26
8	WT	0.8	19.13	8.03	7.77	35.73
8	WT	OC	45.2
9	mt2	0	15.03	4.86	4.11	24
9	mt2	0.2	19.07	6.84	5.6	31.71
9	mt2	0.4	19.66	8.03	5.93	34.02
9	mt2	0.8	17.26	5.65	6.27	29.98
9	mt2	OC	34.64	23.11	23	80.75
9	WT	0	14.19	5.39	4.67	24.25
9	WT	0.2	21.42	6.82	5.9	34.34
9	WT	0.4	19.14	7.53	5.5	32.57
9	WT	0.8	25.91	7.87	6.52	41.1
9	WT	OC	39.15
10	mt2	0	13.97	4.46	4.66	23.09
10	mt2	0.2	13.63	6.21	4.71	24.75
10	mt2	0.4	18.09	7.24	6.34	32.07
10	mt2	0.8	16.03	6.72	6.42	29.97
10	mt2	OC	34.86	21.85
10	WT	0	14.8	5.25	4.24	24.29
10	WT	0.2	13.12	5.31	5.06	23.69
10	WT	0.4	15.42	6.19	4.98	26.99
10	WT	0.8	18.44	8.04
10	WT	OC	19.22	10.73	9.1	39.05
11	mt2	0	19.08	6.72	5.7	31.5
11	mt2	0.2	19.95	5.36	4.94	30.45
11	mt2	0.4	16.39	6.16	6.12	29.07
11	mt2	0.8	23.55	7.24	7.1	38.69
11	mt2	OC	39.2	23.86	21.65	84.71
11	WT	0	17.27	5.59	4.84	27.7
11	WT	0.2	18.38	6.58	5.45	30.61
11	WT	0.4	15.47	6.88	4.52	27.27
11	WT	0.8	21.37	8.74	7.52	38.43
11	WT	OC	37.41	25.76	18.73	81.9
12	mt2	0	11.4	4.32	4.43	20.15
12	mt2	0.2	12.19	5.96	5.21	23.56
12	mt2	0.4	15.78	6.47
12	mt2	0.8	18.3	7.51	5.72	32.33
12	mt2	OC	41.36	22.38	21.71	85.45
12	WT	0	13.84	3.58	3.81	21.23
12	WT	0.2	15.95
12	WT	0.4	17.27	5.71	5.21	28.59
12	WT	0.8	15.62	6.07	6.08	28.57
12	WT	OC	33.19	20.75	20.82	74.76
