## Supplementary material for "Reducing chlorophyll level in seed filling stages results in higher seed nitrogen without impacting canopy carbon assimilation": SI appendix: Fig4DF.csv

Block	Genotype	Treatment	Repeat	Nitrogen_percent	Carbon_percent	CN_ratio
BL1	WT	0	1	3.37	57.53	17.07121662
BL1	WT	0	2	3.38	56.96	16.85207101
BL1	WT	0	3	3.45	57.98	16.8057971
BL1	WT	0.2	1	2.84	47.07	16.57394366
BL1	WT	0.2	2	3.14	52.16	16.61146497
BL1	WT	0.2	3	3.48	57.97	16.65804598
BL1	WT	0.4	1	3.37	58.06	17.22848665
BL1	WT	0.4	2	3.32	57.68	17.37349398
BL1	WT	0.4	3	3.4	57.75	16.98529412
BL1	WT	0.8	1	3.19	56.73	17.78369906
BL1	WT	0.8	2	3.25	56.3	17.32307692
BL1	WT	0.8	3	3.31	58.02	17.52870091
BL1	WT	OC	1	3.83	57.27	14.95300261
BL1	WT	OC	2	3.93	56.91	14.48091603
BL1	WT	OC	3	3.75	58.41	15.576
BL1	mt2	0	1	3.71	56.57	15.24797844
BL1	mt2	0	2	3.4	57.09	16.79117647
BL1	mt2	0	3	3.45	56.85	16.47826087
BL1	mt2	0.2	1	3.56	56.48	15.86516854
BL1	mt2	0.2	2	3.27	57.93	17.71559633
BL1	mt2	0.2	3	3.42	57.77	16.89181287
BL1	mt2	0.4	1	3.29	56.23	17.09118541
BL1	mt2	0.4	2	3.1	56.79	18.31935484
BL1	mt2	0.4	3	3.27	56.67	17.33027523
BL1	mt2	0.8	1	3.93	56.82	14.45801527
BL1	mt2	0.8	2	3.81	57.68	15.13910761
BL1	mt2	0.8	3	3.62	57.47	15.87569061
BL1	mt2	OC	1	4.17	58.28	13.97601918
BL1	mt2	OC	2	4.11	58.13	14.14355231
BL1	mt2	OC	3	4.05	58.05	14.33333333
BL2	WT	0	1	4.06	57.08	14.0591133
BL2	WT	0	2	4.03	57.22	14.19851117
BL2	WT	0	3	3.94	57.98	14.71573604
BL2	WT	0.2	1	4.51	76.36	16.93126386
BL2	WT	0.2	2	3.41	58.73	17.2228739
BL2	WT	0.2	3	3.45	57.42	16.64347826
BL2	WT	0.4	1	3.86	57.48	14.89119171
BL2	WT	0.4	2	3.93	56.95	14.49109415
BL2	WT	0.4	3	3.75	56.52	15.072
BL2	WT	0.8	1	4.02	57.72	14.35820896
BL2	WT	0.8	2	4.07	56.88	13.97542998
BL2	WT	0.8	3	3.93	56.39	14.34860051
BL2	WT	OC	1	3.94	57.37	14.56091371
BL2	WT	OC	2	4.01	58.2	14.51371571
BL2	WT	OC	3	3.79	57.41	15.14775726
BL2	mt2	0	1	3.4	56.52	16.62352941
BL2	mt2	0	2	3.35	57.18	17.06865672
BL2	mt2	0	3	3.38	56.7	16.77514793
BL2	mt2	0.2	1	3.71	57.15	15.40431267
BL2	mt2	0.2	2	3.72	57.82	15.54301075
BL2	mt2	0.2	3	3.83	57.7	15.06527415
BL2	mt2	0.4	1	3.27	57.45	17.56880734
BL2	mt2	0.4	2	3.39	57.89	17.07669617
BL2	mt2	0.4	3	3.4	58.08	17.08235294
BL2	mt2	0.8	1	3.63	53.66	14.78236915
BL2	mt2	0.8	2	3.63	53.51	14.74104683
BL2	mt2	0.8	3	3.69	53.26	14.43360434
BL2	mt2	OC	1	4.3	59.61	13.8627907
BL2	mt2	OC	2	4.38	56.99	13.01141553
BL2	mt2	OC	3	4.34	58.86	13.56221198
BL3	WT	0	1	3.22	56.62	17.58385093
BL3	WT	0	2	3.13	56.51	18.0543131
BL3	WT	0	3	3.12	56.87	18.2275641
BL3	WT	0.2	1	3.36	56.58	16.83928571
BL3	WT	0.2	2	3.3	56.85	17.22727273
BL3	WT	0.2	3	3.31	56.2	16.97885196
BL3	WT	OC	1	3.61	57.61	15.95844875
BL3	WT	OC	2	3.72	57.19	15.37365591
BL3	WT	OC	3	3.59	57.68	16.06685237
BL3	mt2	0.2	1	3.4	57.5	16.91176471
BL3	mt2	0.2	2	3.34	57.64	17.25748503
BL3	mt2	0.2	3	3.54	57.37	16.20621469
BL3	mt2	0.4	1	3.59	57.58	16.03899721
BL3	mt2	0.4	2	3.57	57.43	16.08683473
BL3	mt2	0.4	3	3.66	56.91	15.54918033
BL3	mt2	0.8	1	3.95	57.26	14.49620253
BL3	mt2	0.8	2	3.9	57.99	14.86923077
BL3	mt2	0.8	3	3.9	57.67	14.78717949
BL3	mt2	OC	1	3.91	58.34	14.92071611
BL3	mt2	OC	2	4.01	57.95	14.45137157
BL3	mt2	OC	3	4.08	58.02	14.22058824
BL4	WT	0	1	3.96	57.76	14.58585859
BL4	WT	0	2	3.85	58.41	15.17142857
BL4	WT	0	3	3.75	58.34	15.55733333
BL4	WT	0.2	1	1.5	24.19	16.12666667
BL4	WT	0.2	2	1.66	26.05	15.69277108
BL4	WT	0.2	3	1.7	26.83	15.78235294
BL4	WT	0.4	1	3.08	57.45	18.6525974
BL4	WT	0.4	2	3.08	56.77	18.43181818
BL4	WT	0.4	3	2.96	56.87	19.21283784
BL4	WT	0.8	1	3.81	57.07	14.97900262
BL4	WT	0.8	2	3.7	57.08	15.42702703
BL4	WT	0.8	3	3.67	56.61	15.42506812
BL4	WT	OC	1	4.03	58.04	14.40198511
BL4	WT	OC	2	3.76	58.46	15.54787234
BL4	WT	OC	3	3.9	58.39	14.97179487
BL4	mt2	0	1	3.63	58.19	16.03030303
BL4	mt2	0	2	3.55	57.67	16.24507042
BL4	mt2	0	3	3.45	57.42	16.64347826
BL4	mt2	0.2	1	3.86	58.01	15.02849741
BL4	mt2	0.2	2	4.08	58.69	14.38480392
BL4	mt2	0.2	3	4.12	58.57	14.21601942
BL4	mt2	0.4	1	3.55	57.85	16.29577465
BL4	mt2	0.4	2	3.57	57.23	16.03081232
BL4	mt2	0.4	3	3.82	56.94	14.90575916
BL4	mt2	0.8	1	3.64	56.42	15.5
BL4	mt2	0.8	2	3.84	58.98	15.359375
BL4	mt2	0.8	3	3.88	57.66	14.86082474
BL4	mt2	OC	1	4.16	57.92	13.92307692
BL4	mt2	OC	2	4.14	57.76	13.95169082
BL4	mt2	OC	3	4.05	59.02	14.57283951
BL5	WT	0	1	3.31	58.33	17.6223565
BL5	WT	0	2	3.38	57.66	17.0591716
BL5	WT	0	3	3.43	58.03	16.91836735
BL5	WT	0.2	1	3.37	56.84	16.86646884
BL5	WT	0.2	2	3.2	55.49	17.340625
BL5	WT	0.2	3	3.28	58.59	17.86280488
BL5	WT	0.4	1	3.6	53.92	14.97777778
BL5	WT	0.4	2	3.61	57.57	15.94736842
BL5	WT	0.4	3	3.68	60.53	16.44836957
BL5	WT	OC	1	3.84	54.93	14.3046875
BL5	WT	OC	2	4.34	60.62	13.96774194
BL5	WT	OC	3	3.78	57.08	15.1005291
BL5	mt2	0	1	3.06	53.25	17.40196078
BL5	mt2	0	2	3.09	55.47	17.95145631
BL5	mt2	0	3	3.2	58.03	18.134375
BL5	mt2	0.8	1	3.8	58.29	15.33947368
BL5	mt2	0.8	2	3.75	55.1	14.69333333
BL5	mt2	0.8	3	4.05	59.35	14.65432099
BL5	mt2	OC	1	3.58	55.4	15.47486034
BL5	mt2	OC	2	3.74	53.79	14.38235294
BL5	mt2	OC	3	4.08	58.16	14.25490196
BL6	WT	0	1	2.97	48.25	16.24579125
BL6	WT	0	2	3.33	56.37	16.92792793
BL6	WT	0	3	3.13	53.25	17.01277955
BL6	WT	0.2	1	2.32	41.97	18.09051724
BL6	WT	0.2	2	3.08	56.2	18.24675325
BL6	WT	0.2	3	3.06	56.63	18.50653595
BL6	WT	0.4	1	1.92	33.71	17.55729167
BL6	WT	0.4	2	1.66	28.43	17.12650602
BL6	WT	0.4	3	1.56	29.91	19.17307692
BL6	WT	0.8	1	3.52	51.27	14.56534091
BL6	WT	0.8	2	3.67	54.41	14.82561308
BL6	WT	0.8	3	3.81	59.7	15.66929134
BL6	WT	OC	1	3.47	49.64	14.3054755
BL6	WT	OC	2	3.77	58.6	15.54376658
BL6	WT	OC	3	3.78	59.33	15.6957672
BL6	mt2	0	1	3	56.48	18.82666667
BL6	mt2	0	2	3.06	55.4	18.10457516
BL6	mt2	0	3	3.07	51.56	16.79478827
BL6	mt2	0.2	1	3.51	56.43	16.07692308
BL6	mt2	0.2	2	3.58	58.92	16.45810056
BL6	mt2	0.2	3	3.68	60.61	16.4701087
BL6	mt2	0.4	1	3.68	58.39	15.86684783
BL6	mt2	0.4	2	3.17	51.93	16.38170347
BL6	mt2	0.4	3	3.71	57.87	15.59838275
BL6	mt2	0.8	1	4.27	57.27	13.41217799
BL6	mt2	0.8	2	4	57.04	14.26
BL6	mt2	0.8	3	4.07	57.05	14.01719902
BL6	mt2	OC	1	4.3	56.05	13.03488372
BL6	mt2	OC	2	3.93	58.01	14.76081425
BL6	mt2	OC	3	3.98	57.05	14.33417085
BL7	WT	0.2	1	3.33	54.51	16.36936937
BL7	WT	0.2	2	3.34	55.85	16.72155689
BL7	WT	0.2	3	3.58	57.63	16.09776536
BL7	WT	0.4	1	3.85	57	14.80519481
BL7	WT	0.4	2	3.79	58.34	15.39313984
BL7	WT	0.4	3	3.69	57.8	15.66395664
BL7	WT	OC	1	3.31	58.58	17.6978852
BL7	WT	OC	2	3.35	58.67	17.51343284
BL7	WT	OC	3	3.32	56.83	17.11746988
BL7	mt2	0	1	3.43	56.29	16.41107872
BL7	mt2	0	2	3.47	59.1	17.03170029
BL7	mt2	0	3	3.54	59.54	16.81920904
BL7	mt2	0.2	1	4.16	58.67	14.10336538
BL7	mt2	0.2	2	4.14	57.48	13.88405797
BL7	mt2	0.2	3	3.99	56.77	14.22807018
BL7	mt2	0.8	1	3.87	58.45	15.10335917
BL7	mt2	0.8	2	4.13	56.93	13.78450363
BL7	mt2	0.8	3	4.14	58.62	14.15942029
BL7	mt2	OC	1	4.24	57.36	13.52830189
BL7	mt2	OC	2	4.22	56.85	13.47156398
BL7	mt2	OC	3	4.15	57.74	13.91325301
BL8	WT	0	1	3.38	57.49	17.00887574
BL8	WT	0	2	3.55	57.08	16.07887324
BL8	WT	0	3	3.44	57.31	16.65988372
BL8	WT	OC	1	4.07	57.39	14.1007371
BL8	WT	OC	2	4.07	59.47	14.61179361
BL8	WT	OC	3	3.98	57.4	14.42211055
BL8	mt2	0	1	3.98	57.01	14.3241206
BL8	mt2	0	2	3.93	56.47	14.36895674
BL8	mt2	0	3	4.04	57.61	14.25990099
BL8	mt2	0.2	1	4.13	57.14	13.83535109
BL8	mt2	0.2	2	4.1	56.26	13.72195122
BL8	mt2	0.2	3	4.01	55.73	13.89775561
BL8	mt2	0.4	1	4.02	57.29	14.25124378
BL8	mt2	0.4	2	3.83	58.88	15.37336815
BL8	mt2	0.4	3	3.96	56.45	14.25505051
BL8	mt2	0.8	1	3.71	55.73	15.02156334
BL8	mt2	0.8	2	3.74	57.21	15.29679144
BL8	mt2	0.8	3	3.82	56.88	14.89005236
BL8	mt2	OC	1	4.08	58.13	14.24754902
BL8	mt2	OC	2	4.25	57.15	13.44705882
BL8	mt2	OC	3	4.01	57.52	14.34413965
BL9	WT	0	1	3.49	57.5	16.4756447
BL9	WT	0	2	3.46	55.91	16.15895954
BL9	WT	0	3	3.34	56.8	17.00598802
BL9	WT	0.2	1	3.64	57.2	15.71428571
BL9	WT	0.2	2	3.36	57.31	17.05654762
BL9	WT	0.2	3	3.59	57.09	15.90250696
BL9	WT	0.4	1	3.34	55.88	16.73053892
BL9	WT	0.4	2	3.34	56.61	16.9491018
BL9	WT	0.4	3	3.4	57.9	17.02941176
BL9	WT	0.8	1	3.43	58.71	17.11661808
BL9	WT	0.8	2	3.3	57.34	17.37575758
BL9	WT	0.8	3	3.35	57.2	17.07462687
BL9	WT	OC	1	4.32	56.97	13.1875
BL9	WT	OC	2	4.17	57.21	13.71942446
BL9	WT	OC	3	4.17	56.99	13.66666667
BL9	mt2	0	1	3.37	56.28	16.70029674
BL9	mt2	0	2	3.3	57.22	17.33939394
BL9	mt2	0	3	3.39	56.33	16.61651917
BL9	mt2	0.2	1	3.34	55.45	16.60179641
BL9	mt2	0.2	2	3.23	56.4	17.46130031
BL9	mt2	0.2	3	3.22	56.63	17.58695652
BL9	mt2	0.4	1	3.34	55.86	16.7245509
BL9	mt2	0.4	2	3.27	55.11	16.85321101
BL9	mt2	0.4	3	3.37	57.42	17.03857567
BL9	mt2	0.8	1	3.78	58.76	15.54497354
BL9	mt2	0.8	2	3.79	58.14	15.34036939
BL9	mt2	0.8	3	3.88	58.2	15
BL9	mt2	OC	1	4.18	57.79	13.82535885
BL9	mt2	OC	2	4.11	57.56	14.00486618
BL9	mt2	OC	3	3.99	57	14.28571429
BL10	WT	0	1	3.79	55.23	14.57255937
BL10	WT	0	2	3.74	56.55	15.12032086
BL10	WT	0	3	3.77	56.99	15.11671088
BL10	WT	0.2	1	3.88	55.97	14.42525773
BL10	WT	0.2	2	3.88	58.36	15.04123711
BL10	WT	0.2	3	3.89	57.61	14.80976864
BL10	WT	0.4	1	3.78	57.26	15.14814815
BL10	WT	0.4	2	3.78	57.29	15.15608466
BL10	WT	0.4	3	3.78	56.33	14.9021164
BL10	WT	0.8	1	1.31	21.87	16.69465649
BL10	WT	0.8	2	1.19	21.55	18.1092437
BL10	WT	0.8	3	1.09	20.1	18.44036697
BL10	mt2	0	1	3.52	56.87	16.15625
BL10	mt2	0	2	3.37	58.92	17.48367953
BL10	mt2	0	3	3.51	59.14	16.84900285
BL10	mt2	0.2	1	3.14	57.24	18.22929936
BL10	mt2	0.2	2	3.1	56.1	18.09677419
BL10	mt2	0.2	3	3.19	56.1	17.5862069
BL10	mt2	0.4	1	3.53	58.42	16.54957507
BL10	mt2	0.4	2	3.65	58.55	16.04109589
BL10	mt2	0.4	3	3.56	57.46	16.14044944
BL10	mt2	0.8	1	3.86	56.58	14.65803109
BL10	mt2	0.8	2	4.14	58.44	14.11594203
BL10	mt2	0.8	3	3.92	57.06	14.55612245
BL10	mt2	OC	1	3.91	56.44	14.43478261
BL10	mt2	OC	2	3.97	57.88	14.57934509
BL10	mt2	OC	3	4.04	57.79	14.30445545
BL11	WT	0.2	1	3.4	58.24	17.12941176
BL11	WT	0.2	2	3.36	55.54	16.5297619
BL11	WT	0.2	3	3.45	55.19	15.99710145
BL11	WT	0.4	1	3.29	56.84	17.27659574
BL11	WT	0.4	2	3.13	54.7	17.47603834
BL11	WT	0.4	3	3.29	58.84	17.88449848
BL11	WT	0.8	1	3.61	57.54	15.93905817
BL11	WT	0.8	2	3.56	58.41	16.40730337
BL11	WT	0.8	3	3.63	56.39	15.53443526
BL11	WT	OC	1	4.19	55.79	13.3150358
BL11	WT	OC	2	4.25	57.87	13.61647059
BL11	WT	OC	3	4.02	56.11	13.95771144
BL11	mt2	0	1	3.37	57.65	17.10682493
BL11	mt2	0	2	3.25	55.84	17.18153846
BL11	mt2	0	3	3.24	55.67	17.18209877
BL11	mt2	0.2	1	1.03	19.35	18.78640777
BL11	mt2	0.2	2	1.7	27.38	16.10588235
BL11	mt2	0.2	3	1.63	28.61	17.55214724
BL11	mt2	0.8	1	3.97	59.22	14.91687657
BL11	mt2	0.8	2	3.96	57.29	14.46717172
BL11	mt2	0.8	3	3.96	56.75	14.33080808
BL11	mt2	OC	1	4.13	55.82	13.5157385
BL11	mt2	OC	2	4.08	57.26	14.03431373
BL11	mt2	OC	3	3.99	59.17	14.82957393
BL12	WT	0	1	3.51	55.97	15.94586895
BL12	WT	0	2	3.37	57.38	17.02670623
BL12	WT	0	3	3.31	57.24	17.29305136
BL12	WT	0.2	1	3.78	56.11	14.84391534
BL12	WT	0.2	2	3.71	57.2	15.41778976
BL12	WT	0.2	3	3.75	57.23	15.26133333
BL12	WT	0.4	1	4	56.02	14.005
BL12	WT	0.4	2	3.83	56.46	14.74151436
BL12	WT	0.4	3	3.71	56.37	15.19407008
BL12	WT	0.8	1	3.81	57	14.96062992
BL12	WT	0.8	2	3.75	57.53	15.34133333
BL12	WT	0.8	3	3.68	57.95	15.74728261
BL12	WT	OC	1	4.07	56.16	13.7985258
BL12	WT	OC	2	4.13	57.17	13.84261501
BL12	WT	OC	3	3.97	57.33	14.44080605
BL12	mt2	0	1	3.52	57.25	16.26420455
BL12	mt2	0	2	3.43	58.18	16.96209913
BL12	mt2	0	3	3.38	58.85	17.4112426
BL12	mt2	0.2	1	3.38	55.43	16.39940828
BL12	mt2	0.2	2	3.56	56.08	15.75280899
BL12	mt2	0.2	3	3.47	58.72	16.9221902
BL12	mt2	0.4	1	3.52	58.23	16.54261364
BL12	mt2	0.4	2	3.44	57.65	16.75872093
BL12	mt2	0.4	3	3.43	56.38	16.43731778
BL12	mt2	0.8	1	4.16	56.2	13.50961538
BL12	mt2	0.8	2	4.08	56.64	13.88235294
BL12	mt2	0.8	3	3.94	56.86	14.43147208
BL12	mt2	OC	1	3.93	56.02	14.25445293
BL12	mt2	OC	2	3.93	57.25	14.56743003
BL12	mt2	OC	3	3.97	57.55	14.49622166
