## Supplementary material for "Reducing chlorophyll level in seed filling stages results in higher seed nitrogen without impacting canopy carbon assimilation": SI appendix: Fig5_1.csv

Block	Row	Plant	Genotype	Treatment	Biomass	Debris.Seed	Total	Seed
1	1	1	mt	T
1	1	2	mt	T
1	1	3	mt	T	169.1	32.9	202	5.372
1	1	4	mt	T	141.5	22.2	163.7	3.266
1	2	1	mt	N	129.1	23.9	153	2.084
1	2	2	mt	N	65.4	20.1	85.5	1.016
1	2	3	mt	N	130.2	34.7	164.9
1	2	4	mt	N	133	18	151	1.774
2	1	1	mt	N	158.4	18.1	176.5	1.9
2	1	2	mt	N	87.5	11.1	98.6	0.633
2	1	3	mt	N	80.5	11.7	92.2
2	1	4	mt	N	90.1	21.4	111.5	2.317
2	3	1	mt	T	130.3	22.2	152.5
2	3	2	mt	T	109.9	3.7	113.6	0.651
2	3	3	mt	T	88.8	7.8	96.6	1.518
2	3	4	mt	T	117.6	22.5	140.1
4	2	1	mt	N	169	14.504	183.504	1.404
4	2	2	mt	N	138.8	23.474	162.274	1.874
4	2	3	mt	N	104.5	16.4	120.9
4	2	4	mt	N	142.4	23.9	166.3	1
4	3	1	mt	T	226.4	9.8	236.2	0.081
4	3	2	mt	T	126	9.8	135.8	0.173
4	3	3	mt	T	200.8	33.7	234.5
4	3	4	mt	T	78.3	9	87.3	0.172
7	1	1	mt	T	112.4	26.1	138.5	5.757
7	1	2	mt	T	116.7	26.5	143.2
7	1	3	mt	T	93.5	14.2	107.7	1.012
7	1	4	mt	T	108.2	18.6	126.8	2.82
7	3	1	mt	N	127.6	18.4	146	0.824
7	3	2	mt	N	49.4	57.9	107.3
7	3	3	mt	N	106	24.2	130.2
7	3	4	mt	N	157.2	14	171.2
