## Supplementary material for "Reducing chlorophyll level in seed filling stages results in higher seed nitrogen without impacting canopy carbon assimilation": SI appendix: Fig5_2.csv

Block	Genotype	Treatment	CO2	Nitrogen_percent	Carbon_percent	CN_ratio
1	mt	T	A	4.425	57.32166667	12.98166667
1	mt	N	A	4.382222222	58.78777778	13.42555556
2	mt	N	A	4.427777778	59.53333333	13.45888889
2	mt	T	A	4.878333333	61.145	12.53333333
4	mt	N	A	4.515555556	56.84222222	12.58777778
4	mt	T	A	4.604444444	57.70888889	12.55444444
7	mt	T	A	4.527777778	57.92666667	12.80111111
7	mt	N	A	3.823333333	58.81	15.38666667
