## Supplementary material for "Reducing chlorophyll level in seed filling stages results in higher seed nitrogen without impacting canopy carbon assimilation": SI appendix: Fig5A.csv

Block	Row	Plant	spad	chl	Genotype	Treatment
1	1	1			mt	T
1	1	2	33.8	20.6676	mt	T
1	1	3	37.6	23.0958	mt	T
1	1	4	27.6	16.7058	mt	T
1	2	1	53.5	33.2559	mt	N
1	2	2	54.8	34.0866	mt	N
1	2	3	48.1	29.8053	mt	N
1	2	4	49.9	30.9555	mt	N
2	1	1	46.6	28.8468	mt	N
2	1	2	52.3	32.4891	mt	N
2	1	3	46.8	28.9746	mt	N
2	1	4	48.8	30.2526	mt	N
2	3	1	26.7	16.1307	mt	T
2	3	2	34.8	21.3066	mt	T
2	3	3	31.5	19.1979	mt	T
2	3	4	30.4	18.495	mt	T
4	2	1	41.7	25.7157	mt	N
4	2	2	49.1	30.4443	mt	N
4	2	3	48.5	30.0609	mt	N
4	2	4	40.6	25.0128	mt	N
4	3	1	33.7	20.6037	mt	T
4	3	2	30.6	18.6228	mt	T
4	3	3	34.5	21.1149	mt	T
4	3	4	32.2	19.6452	mt	T
7	1	1	33.3	20.3481	mt	T
7	1	2	27.3	16.5141	mt	T
7	1	3	33	20.1564	mt	T
7	1	4	33.5	20.4759	mt	T
7	3	1	50.7	31.4667	mt	N
7	3	2	50.9	31.5945	mt	N
7	3	3	44.2	27.3132	mt	N
7	3	4	47.7	29.5497	mt	N
